# *In-silico* definition of the *Drosophila melanogaster* matrisome

**DOI:** 10.1101/722868

**Authors:** Martin N. Davis, Sally Horne-Badovinac, Alexandra Naba

## Abstract

The extracellular matrix (ECM) is an assembly of hundreds of proteins that structurally supports the cells it surrounds and biochemically regulates their functions. *Drosophila* has emerged as a powerful model organism to study fundamental mechanisms underlying ECM protein secretion, ECM assembly, and ECM roles in pathophysiological processes. However, as of today, we do not possess a well-defined list of the components forming the ECM of this organism. We previously reported the development of computational pipelines to define the matrisome - the ensemble of genes encoding ECM and ECM-associated proteins - of humans, mice, zebrafish and *C. elegans*. Using a similar approach, we report here that the *Drosophila* matrisome is composed of 641 genes. We further classify these genes into different structural and functional categories, including an expanded way to classify genes encoding proteins forming apical ECMs. We illustrate how having a comprehensive list of *Drosophila* matrisome proteins can be used to annotate large proteomic datasets and identify unsuspected roles for the ECM in pathophysiological processes. Last, to aid the dissemination and usage of the proposed definition and categorization of the *Drosophila* matrisome by the scientific community, our list has been made available through three public portals: The Matrisome Project, FlyBase, and GLAD.
