## Supplementary Table 1 for "*In-silico* definition of the *Drosophila melanogaster* matrisome"

### Sheet: A. Genes with Human Orthology
Row Labels	Collagen	ECM Regulators	ECM-affiliated	Glycoprotein	Proteoglycan	Secreted Factors	Grand Total
18w					1		1
26-29-p		1					1
a						1	1
Acp29AB			1				1
Acp76A		1					1
Actbeta						1	1
Ada2b						1	1
alphaTry		1					1
Ama				1			1
AnxB10			1				1
AnxB11			1				1
AnxB9			1				1
asp		1					1
Asph				1			1
AstC-R2			1				1
axo		1					1
babos				1			1
Bace		1					1
bbg						1	1
betaTry		1					1
bib		1					1
BM-40-SPARC				1			1
bnl						1	1
bt				1			1
btl						1	1
C901						1	1
Cad96Ca						1	1
cathD		1					1
Ccn				1			1
Cda9			1				1
cDIP		1					1
cer		1					1
Cfp1				1			1
CG10041		1					1
CG10104		1					1
CG10140				1			1
CG10186		1					1
CG10477		1					1
CG10663		1					1
CG10764		1					1
CG11211			1				1
CG11318				1			1
CG11374			1				1
CG11377				1			1
CG11425					1		1
CG11426					1		1
CG11437					1		1
CG11438					1		1
CG11459		1					1
CG11664		1					1
CG11668		1					1
CG11670		1					1
CG11828		1					1
CG11836		1					1
CG12081						1	1
CG12163		1					1
CG12594				1			1
CG12716						1	1
CG1273				1			1
CG12869		1					1
CG12951		1					1
CG1299		1					1
CG13069				1			1
CG13318		1					1
CG13430		1					1
CG13506				1			1
CG13587			1				1
CG13744		1					1
CG13830					1		1
CG13950			1				1
CG13965			1				1
CG14088		1					1
CG14309		1					1
CG14535						1	1
CG14711						1	1
CG14760		1					1
CG14866			1				1
CG14892		1					1
CG15080				1			1
CG15306				1			1
CG15336						1	1
CG15358			1				1
CG15418		1					1
CG15537						1	1
CG15539		1					1
CG15556				1			1
CG15744				1			1
CG15803						1	1
CG15818			1				1
CG15864		1					1
CG1647				1			1
CG16710		1					1
CG16749		1					1
CG16974				1			1
CG17134		1					1
CG17145				1			1
CG17147				1			1
CG17283		1					1
CG17404		1					1
CG17440				1			1
CG17571		1					1
CG17739				1			1
CG17801						1	1
CG17826				1			1
CG18231		1					1
CG18233		1					1
CG18234		1					1
CG18262						1	1
CG18278		1					1
CG18420		1					1
CG18557		1					1
CG18563		1					1
CG18636		1					1
CG18749		1					1
CG18754		1					1
CG30025		1					1
CG30031		1					1
CG30046				1			1
CG30059		1					1
CG30082		1					1
CG30083		1					1
CG30087		1					1
CG30088		1					1
CG30090		1					1
CG30091		1					1
CG30203				1			1
CG30283		1					1
CG30286		1					1
CG30287		1					1
CG30288		1					1
CG30289		1					1
CG30371		1					1
CG30375		1					1
CG30414		1					1
CG3088		1					1
CG31013		1					1
CG31016		1					1
CG31021		1					1
CG31077				1			1
CG31145		1					1
CG3117		1					1
CG31199		1					1
CG31200		1					1
CG31205		1					1
CG31266		1					1
CG31326		1					1
CG31371		1					1
CG31524		1					1
CG31551						1	1
CG31661		1					1
CG31780		1					1
CG31821		1					1
CG31823		1					1
CG31827		1					1
CG31926		1					1
CG31928		1					1
CG31954		1					1
CG32199		1					1
CG32201		1					1
CG32249					1		1
CG32260		1					1
CG32277		1					1
CG32483		1					1
CG32767						1	1
CG3277						1	1
CG32808		1					1
CG33128		1					1
CG33159		1					1
CG33160		1					1
CG33225		1					1
CG33226		1					1
CG3344		1					1
CG33462		1					1
CG3347				1			1
CG34033			1				1
CG34041		1					1
CG34129		1					1
CG34130		1					1
CG34290		1					1
CG34298		1					1
CG34345		1					1
CG34375						1	1
CG34437		1					1
CG34458		1					1
CG3589		1					1
CG3631		1					1
CG3711						1	1
CG40160		1					1
CG4069						1	1
CG4115			1				1
CG4174		1					1
CG4210				1			1
CG42339				1			1
CG42613			1				1
CG42828		1					1
CG43110		1					1
CG43165		1					1
CG43333				1			1
CG43335		1					1
CG43336		1					1
CG43340				1			1
CG43366		1					1
CG43797			1				1
CG4386		1					1
CG43968				1			1
CG4572		1					1
CG4613		1					1
CG4615		1					1
CG4678				1			1
CG4793		1					1
CG4815		1					1
CG4847		1					1
CG4914		1					1
CG4927		1					1
CG4950				1			1
CG4998		1					1
CG5246		1					1
CG5335			1				1
CG5367		1					1
CG5758				1			1
CG5860		1					1
CG5863		1					1
CG5883				1			1
CG5897				1			1
CG5921						1	1
CG6048		1					1
CG6055			1				1
CG6218		1					1
CG6324						1	1
CG6337		1					1
CG6347		1					1
CG6357		1					1
CG6508		1					1
CG6688						1	1
CG6758						1	1
CG6865		1					1
CG6933				1			1
CG6959					1		1
CG6996				1			1
CG7017				1			1
CG7142						1	1
CG7166				1			1
CG7179				1			1
CG7248				1			1
CG7252				1			1
CG7290				1			1
CG7408		1					1
CG7466						1	1
CG7763			1				1
CG7791			1				1
CG7971				1			1
CG8170		1					1
CG8172		1					1
CG8343			1				1
CG8508			1				1
CG8870		1					1
CG8944						1	1
CG9294		1					1
CG9297			1				1
CG9372		1					1
CG9377		1					1
CG9649		1					1
CG9673		1					1
CG9698		1					1
CG9925						1	1
chp					1		1
Cht10			1				1
Cht11			1				1
Cht12			1				1
Cht2			1				1
Cht3			1				1
Cht4			1				1
Cht5			1				1
Cht6			1				1
Cht7			1				1
Cht8			1				1
Cht9			1				1
ci				1			1
Cirl				1			1
CLIP-190				1			1
cmpy					1		1
Con				1			1
Cow					1		1
Cp1		1					1
Cp190				1			1
Cpn			1				1
Cpr65Ea		1					1
CR16735		1					1
CtsB1		1					1
cue						1	1
dally			1				1
daw						1	1
deltaTry		1					1
DIP-delta				1			1
DIP-epsilon				1			1
DIP-eta				1			1
DIP-iota				1			1
DIP-theta				1			1
DIP-zeta				1			1
Dlg5						1	1
dlp			1				1
dnt						1	1
dp				1			1
dpp						1	1
dpr10				1			1
dpr11				1			1
dpr15				1			1
dpr17				1			1
dpr19				1			1
dpr2				1			1
dpr21				1			1
dpr3				1			1
dpr5				1			1
Dscam1					1		1
Dscam3					1		1
Dscam4					1		1
dsd						1	1
Dtg				1			1
dysc						1	1
E(bx)				1			1
egr						1	1
Eig71Ee			1				1
epsilonTry		1					1
ergic53			1				1
Fas1				1			1
Fife						1	1
fra				1			1
fs(1)N				1			1
futsch			1				1
galectin			1				1
gammaTry		1					1
gbb						1	1
Gli		1					1
gogo						1	1
Grip						1	1
hang				1			1
hbs				1			1
Hcf						1	1
hh						1	1
hig		1					1
Hil		1					1
hop						1	1
Hph		1					1
htl						1	1
HtrA2		1					1
Idgf1			1				1
Idgf2			1				1
Idgf3			1				1
Idgf4			1				1
Idgf5			1				1
Idgf6			1				1
Ilp3						1	1
Ilp4						1	1
Ilp5						1	1
inaD						1	1
IntS14				1			1
IntS6				1			1
Jon25Biii		1					1
Jon65Ai		1					1
Jon65Aiv		1					1
Jon66Cii		1					1
Jon74E		1					1
Jon99Cii		1					1
Kal1				1			1
kappaTry		1					1
kek2				1			1
kek3				1			1
Kif3C						1	1
kirre				1			1
Klp54D						1	1
klu						1	1
Kul		1					1
kuz		1					1
l(1)G0289			1				1
l(3)neo43						1	1
lambdaTry		1					1
LanA				1			1
LanB2				1			1
laza					1		1
lbk				1			1
lectin-21Cb			1				1
lectin-24A			1				1
lectin-28C			1				1
lectin-29Ca			1				1
lectin-30A			1				1
lectin-33A			1				1
lectin-37Da			1				1
lectin-37Db			1				1
lectin-46Ca			1				1
lectin-46Cb			1				1
Lectin-galC1			1				1
Lerp				1			1
Lmpt				1			1
loco						1	1
LRP1				1			1
mas		1					1
mav						1	1
Mco1			1				1
Mcr		1					1
Meltrin		1					1
Mfap1				1			1
mfas				1			1
Mhcl						1	1
Mip		1					1
mmd		1					1
Moca-cyp				1			1
modSP		1					1
msn		1					1
mspo				1			1
mth				1			1
mthl1				1			1
mthl2				1			1
mthl3				1			1
mthl4				1			1
Muc11A	1						1
Muc55B			1				1
Mur89F			1				1
myo						1	1
N				1			1
Ndg				1			1
nec		1					1
Neu2						1	1
nord				1			1
Np		1					1
nw			1				1
otk				1			1
otk2				1			1
P5cr-2						1	1
Patj						1	1
pcl		1					1
Pex23			1				1
PH4alphaEFB		1					1
PH4alphaMP		1					1
PH4alphaNE1		1					1
PH4alphaNE2		1					1
PH4alphaNE3		1					1
PH4alphaPV		1					1
PH4alphaSG1		1					1
PH4alphaSG2		1					1
PIG-S		1					1
PlexA			1				1
PlexB			1				1
Plod		1					1
Pngl		1					1
Ppt2						1	1
PRL-1						1	1
Prosap						1	1
PsGEF						1	1
Pvf1						1	1
Pvf2						1	1
Pvr						1	1
Rab4		1					1
RagA-B						1	1
Reck						1	1
Ret						1	1
RhoGAP54D				1			1
rst				1			1
Sap-r			1				1
Sb		1					1
scw						1	1
Sdc			1				1
Sema-1a			1				1
Sema-1b			1				1
Sema-2a			1				1
Sema-2b			1				1
Sema-5c			1				1
Sema1a			1				1
Sema1b			1				1
Sema2a			1				1
Sema2b			1				1
Sema5c			1				1
Sems						1	1
Ser8		1					1
Sfp24Ba		1					1
Sfp24Bc		1					1
Sfp24Bd		1					1
Sfp24F			1				1
Sgs4			1				1
sinah		1					1
sls				1			1
sNPF-R			1				1
sog						1	1
Spn100A		1					1
Spn27A		1					1
Spn28B		1					1
Spn28Da		1					1
Spn28Db		1					1
Spn28Dc		1					1
Spn28F		1					1
Spn31A		1					1
Spn38F		1					1
Spn42Da		1					1
Spn42Db		1					1
Spn42Dc		1					1
Spn42Dd		1					1
Spn42De		1					1
Spn43Aa		1					1
Spn43Ab		1					1
Spn43Ad		1					1
Spn47C		1					1
Spn53F		1					1
Spn55B		1					1
Spn75F		1					1
Spn77Ba		1					1
Spn77Bb		1					1
Spn77Bc		1					1
Spn85F		1					1
Spn88Ea		1					1
Spn88Eb		1					1
Sr-CIII		1					1
ssp6						1	1
stl		1					1
Strn-Mlck				1			1
sud1		1					1
Sulf1		1					1
svr				1			1
Swim				1			1
Syn1						1	1
Tab2						1	1
Tace		1					1
Taf5		1					1
Ten-a				1			1
Ten-m				1			1
Tep1		1					1
Tep2		1					1
Tep3		1					1
Tep4		1					1
Tep5		1					1
Tg		1					1
thetaTry		1					1
Tie						1	1
Toll-4						1	1
Tollo					1		1
tor						1	1
Try29F		1					1
Tsp				1			1
tutl				1			1
Unc-89				1			1
wb				1			1
wda		1					1
wdp					1		1
wg						1	1
Wnt10						1	1
Wnt2						1	1
Wnt4						1	1
Wnt5						1	1
Wnt6						1	1
wntD						1	1
Wsck						1	1
wun					1		1
wun2					1		1
X11L						1	1
xit		1					1
yl						1	1
zormin				1			1
Ac3	1			1			2
Acp24A4		1				1	2
AdamTS-A		1		1			2
Ag5r			1	1			2
Ag5r2			1	1			2
amon		1		1			2
antr			1	1			2
aqrs		1				1	2
bark		1		1			2
Calx			1	1			2
Capr			1			1	2
CG10031		1				1	2
CG10280		1		1			2
CG10625	1			1			2
CG10651			1	1			2
CG11349	1			1			2
CG11674				1		1	2
CG11835				1		1	2
CG11865		1		1			2
CG11977			1	1			2
CG12111			1		1		2
CG13252			1	1			2
CG14227		1				1	2
CG14762				1	1		2
CG15253		1		1			2
CG15254		1		1			2
CG15255		1		1			2
CG15861				1		1	2
CG1632			1			1	2
CG16704		1				1	2
CG16713		1				1	2
CG16995			1	1			2
CG17574			1	1			2
CG17575			1	1			2
CG17974			1	1			2
CG18095				1	1		2
CG18480		1		1			2
CG18735		1				1	2
Cg25C	1			1			2
CG2816		1				1	2
CG2839			1			1	2
CG30486			1	1			2
CG31286			1	1			2
CG31296			1	1			2
CG31482			1	1			2
CG31728		1				1	2
CG31869			1	1			2
CG32055				1	1		2
CG32313			1	1			2
CG32354				1		1	2
CG32679			1	1			2
CG3355		1				1	2
CG34002			1	1			2
CG34049			1	1			2
CG34417			1	1			2
CG3640			1	1			2
CG4168				1	1		2
CG42342	1			1			2
CG42464		1				1	2
CG42537			1	1			2
CG42564			1	1			2
CG4270			1	1			2
CG42709		1			1		2
CG42713			1	1			2
CG42716			1	1			2
CG42780			1	1			2
CG42827		1				1	2
CG43775			1	1			2
CG43776			1	1			2
CG43777			1	1			2
CG5225	1		1				2
CG5873				1		1	2
CG6462		1				1	2
CG6592		1				1	2
CG6628			1	1			2
CG6867	1			1			2
CG6974		1		1			2
CG7432		1				1	2
CG7509		1		1			2
CG7631		1		1			2
CG7896				1	1		2
CG8072			1	1			2
CG8483			1	1			2
CG9134			1		1		2
CG9400			1	1			2
CG9822			1	1			2
clos	1			1			2
Col4a1	1			1			2
conv				1	1		2
cv-2				1		1	2
drpr				1		1	2
Dscam2				1	1		2
fat-spondin		1		1			2
frm	1			1			2
Fs				1		1	2
Fur1		1		1			2
Fur2		1		1			2
fw		1		1			2
fz			1			1	2
fz2			1			1	2
fz3			1			1	2
fz4			1			1	2
grk		1				1	2
Hasp		1		1			2
Hml			1	1			2
IM33		1				1	2
kek4				1	1		2
kon			1	1			2
Krn		1				1	2
l(1)MZ18	1			1			2
l(2)k05911		1				1	2
LanB1				1		1	2
lectin-21Ca			1		1		2
lectin-22C			1		1		2
lectin-24Db			1		1		2
loh		1		1			2
lox		1		1			2
lox2		1		1			2
Lrt				1	1		2
magu				1	1		2
mesh			1	1			2
Mp	1			1			2
Muc12Ea			1	1			2
Muc14A			1	1			2
Muc68Ca			1	1			2
Muc91C	1		1				2
Mur2B			1	1			2
NetA				1		1	2
NetB				1		1	2
NimA				1		1	2
NimB3				1		1	2
NimB5				1		1	2
NimC3				1		1	2
NimC4				1		1	2
nolo		1		1			2
Nrg	1			1			2
Nrk		1				1	2
prc	1			1			2
Ptp10D	1			1			2
Ptp4E	1			1			2
Rcd2			1	1			2
rgn			1		1		2
scpr-A			1	1			2
scpr-B			1	1			2
scpr-C			1	1			2
Semp1		1		1			2
Sgs1			1	1			2
shf				1		1	2
sli				1	1		2
slow				1		1	2
smo			1			1	2
sona		1		1			2
SP2353				1	1		2
SPARC				1	1		2
Su(var)2-HP2			1	1			2
teq		1				1	2
Tequila		1				1	2
tfc			1		1		2
Timp		1				1	2
tld		1		1			2
tok		1		1			2
Toll-6				1	1		2
Toll-7				1	1		2
trn		1			1		2
trol				1	1		2
vkg	1			1			2
vn		1				1	2
atk		1		1	1		3
cd				1	1	1	3
CG10211				1	1	1	3
CG10359			1	1		1	3
CG1504		1		1	1		3
CG1791			1	1		1	3
CG1889			1	1		1	3
CG30280			1	1		1	3
CG30281			1	1		1	3
CG31609		1		1		1	3
CG31832			1	1		1	3
CG3513	1	1				1	3
CG3604	1	1		1			3
CG4009				1	1	1	3
CG4096	1	1		1			3
CG41520			1	1		1	3
CG42331				1	1	1	3
CG42538		1	1	1			3
CG5550			1	1		1	3
CG5715		1	1	1			3
CG5888		1		1	1		3
CG6696		1	1	1			3
CG6749		1		1	1		3
CG6763		1	1	1			3
CG6788			1	1		1	3
CG7668			1	1		1	3
CG8213		1		1		1	3
CG8642			1	1		1	3
CG8852		1		1	1		3
CG9500			1	1		1	3
CG9593			1	1		1	3
Corin		1	1			1	3
Cubn		1		1		1	3
cysu				1	1	1	3
eater			1	1		1	3
frac	1			1		1	3
Irc				1	1	1	3
Muc68E			1	1	1		3
NimB1			1	1		1	3
NimB2			1	1		1	3
NimB4			1	1		1	3
NimC1			1	1		1	3
NimC2			1	1		1	3
Pxd				1	1	1	3
Pxn				1	1	1	3
Pxt				1	1	1	3
rk		1		1	1		3
sca			1	1		1	3
CG31999	1	1		1		1	4
CG42255		1	1	1		1	4
CG9572	1	1		1		1	4
crb	1	1		1		1	4
Mmp1		1	1	1	1		4
Mmp2		1	1	1	1		4
Ppn	1	1		1		1	4
Ser	1	1		1		1	4
uif	1	1		1		1	4
CG32373	1	1	1	1		1	5
CG5639	1	1	1	1		1	5
dpy	1	1	1	1		1	5
eys	1	1		1	1	1	5
Grand Total	33	327	181	298	63	187	1089

### Sheet: B. Genes with Mouse Orthology
Row Labels	Collagens	ECM Regulators	ECM-Affiliated	Glycoproteins	Proteoglycans	Secreted Factors	Grand Total
18w					1		1
26-29-p		1					1
a						1	1
Ac3	1			1			2
Acp24A4		1				1	2
Acp29AB			1				1
Acp76A		1					1
Actbeta						1	1
AdamTS-A		1		1			2
Ag5r			1	1			2
Ag5r2			1	1			2
alphaTry		1					1
Ama				1			1
amon		1		1			2
antr			1	1			2
AnxB10			1				1
AnxB11			1				1
AnxB9			1				1
aqrs		1				1	2
asp		1					1
Asph				1			1
atk		1		1	1		3
axo		1					1
babos				1			1
Bace		1					1
bark		1		1			2
bbg						1	1
betaTry		1					1
BM-40-SPARC				1			1
bnl						1	1
bt				1			1
Burs			1				1
C901						1	1
Calx			1	1			2
Capr			1			1	2
cathD		1					1
Ccn				1			1
cd				1		1	2
Cda9			1				1
cDIP		1					1
cer		1					1
CG10031	1	1				1	3
CG10104		1					1
CG10186		1					1
CG10211				1		1	2
CG10280		1		1			2
CG10359			1	1		1	3
CG10405		1					1
CG10469		1					1
CG10472		1					1
CG10477		1					1
CG10565				1			1
CG10625	1			1			2
CG10651			1	1			2
CG10663		1					1
CG10764		1					1
CG11349	1			1			2
CG11374			1				1
CG11377				1			1
CG11459		1					1
CG11529		1					1
CG11664		1					1
CG11668		1					1
CG11674				1	1	1	3
CG11828		1					1
CG11835						1	1
CG11836		1					1
CG11841		1				1	2
CG11842		1				1	2
CG11843		1				1	2
CG11865		1		1			2
CG11977			1	1			2
CG12081						1	1
CG12111			1		1		2
CG12133		1					1
CG12163		1					1
CG12592						1	1
CG12594				1			1
CG12716						1	1
CG1273				1			1
CG1299		1					1
CG13069				1			1
CG13185						1	1
CG13252			1	1			2
CG13430		1					1
CG13506				1			1
CG13744		1					1
CG13830					1		1
CG13950			1				1
CG14227		1				1	2
CG14309		1					1
CG14760		1					1
CG14762				1	1		2
CG14780		1					1
CG14866			1				1
CG1504		1		1	1		3
CG15080				1			1
CG15253		1		1			2
CG15254		1		1			2
CG15255		1		1			2
CG15306				1			1
CG15358			1				1
CG15418		1					1
CG15537						1	1
CG15539		1					1
CG15744				1			1
CG15803						1	1
CG15818			1				1
CG15861				1	1	1	3
CG15864		1					1
CG1632						1	1
CG1647				1			1
CG16704		1					1
CG16710		1					1
CG16713		1				1	2
CG16749		1					1
CG16974				1			1
CG16995			1	1			2
CG17134		1					1
CG17283		1					1
CG17404		1					1
CG17571		1					1
CG17574			1	1			2
CG17575			1	1			2
CG17739				1			1
CG1791			1	1		1	3
CG17974			1	1			2
CG18095				1	1		2
CG18231		1					1
CG18233		1					1
CG18234		1					1
CG18278		1					1
CG18420		1					1
CG18480				1	1		2
CG18557		1					1
CG18563		1					1
CG18636		1					1
CG18735		1				1	2
CG18749		1					1
CG1889			1	1		1	3
Cg25C	1			1			2
CG2816		1					1
CG2839			1			1	2
CG30025		1					1
CG30031		1					1
CG30046				1			1
CG30059		1					1
CG30082		1					1
CG30083		1					1
CG30087		1					1
CG30088		1					1
CG30090		1					1
CG30091		1					1
CG30203				1			1
CG30280			1	1		1	3
CG30281			1	1		1	3
CG30283		1					1
CG30286		1					1
CG30288		1					1
CG30289		1					1
CG30371		1					1
CG30375		1				1	2
CG30414		1					1
CG30486			1	1			2
CG3088		1					1
CG31013		1					1
CG31016		1					1
CG31021		1					1
CG31077				1			1
CG31145		1					1
CG3117		1					1
CG31220		1					1
CG31266		1					1
CG31267		1					1
CG31286			1	1			2
CG31296			1	1			2
CG31371		1					1
CG31482			1	1			2
CG31524		1					1
CG31551						1	1
CG31609		1		1		1	3
CG31619		1					1
CG31661		1					1
CG31728		1				1	2
CG31780		1					1
CG31821		1					1
CG31823		1					1
CG31827		1					1
CG31832			1	1		1	3
CG31869			1	1			2
CG31926		1					1
CG31928		1					1
CG31954		1					1
CG31999	1	1		1		1	4
CG32055					1		1
CG32199		1					1
CG32201		1					1
CG32249					1		1
CG32260		1					1
CG32313			1	1			2
CG32354				1		1	2
CG32373	1	1		1		1	4
CG32483		1					1
CG32679			1	1			2
CG32808		1					1
CG33128		1					1
CG33159		1					1
CG33160		1					1
CG33225		1					1
CG33226		1					1
CG3344		1					1
CG33462		1					1
CG3355		1				1	2
CG34002			1	1			2
CG34033			1				1
CG34041		1					1
CG34049			1	1			2
CG34129		1					1
CG34130		1					1
CG34290		1					1
CG34298		1					1
CG34345		1					1
CG34375						1	1
CG34417				1			1
CG34454		1					1
CG3513	1	1					2
CG3589		1					1
CG3604	1	1		1			3
CG3631		1					1
CG3640			1	1			2
CG3700		1				1	2
CG3711						1	1
CG3916		1					1
CG4009				1		1	2
CG4069						1	1
CG4096	1	1		1			3
CG41520			1	1		1	3
CG4168				1	1		2
CG4174		1					1
CG4210				1			1
CG42255		1		1			2
CG42331				1		1	2
CG42339				1			1
CG42342	1			1			2
CG42464		1				1	2
CG42537			1	1			2
CG42538		1	1	1			3
CG42564			1	1			2
CG4270			1	1			2
CG42709		1			1		2
CG42713			1	1			2
CG42716			1	1			2
CG42780			1	1			2
CG42827		1					1
CG42828		1					1
CG43110		1					1
CG43165		1					1
CG43333				1			1
CG43335		1					1
CG43336		1					1
CG43340				1			1
CG43366		1					1
CG43775			1	1			2
CG43776			1	1			2
CG43777			1	1			2
CG43797			1				1
CG4386		1					1
CG44254		1					1
CG45012		1					1
CG4572		1					1
CG4613		1					1
CG4678				1			1
CG4793		1					1
CG4815		1					1
CG4847		1					1
CG4914		1					1
CG4927		1				1	2
CG4950				1			1
CG5225	1		1				2
CG5246		1					1
CG5255		1					1
CG5335			1				1
CG5367		1					1
CG5550			1	1		1	3
CG5639	1	1	1	1		1	5
CG5715		1		1			2
CG5758				1			1
CG5860		1					1
CG5863		1					1
CG5873				1		1	2
CG5888		1		1	1		3
CG5921						1	1
CG6048		1					1
CG6218		1					1
CG6324						1	1
CG6337		1					1
CG6347		1					1
CG6357		1					1
CG6462		1				1	2
CG6508		1					1
CG6553				1			1
CG6592		1				1	2
CG6628			1	1			2
CG6688						1	1
CG6696		1		1			2
CG6749		1			1		2
CG6758						1	1
CG6763		1		1			2
CG6788			1	1		1	3
CG6865		1					1
CG6867	1			1			2
CG6959					1		1
CG6974		1		1			2
CG7142		1				1	2
CG7166				1			1
CG7179				1			1
CG7408		1					1
CG7432		1				1	2
CG7466						1	1
CG7509		1		1			2
CG7542		1					1
CG7631		1		1			2
CG7668			1	1		1	3
CG7763			1				1
CG7791			1				1
CG7896				1	1		2
CG7971				1			1
CG8072			1	1			2
CG8170		1					1
CG8172		1					1
CG8213		1				1	2
CG8329		1					1
CG8343			1				1
CG8483			1	1			2
CG8508			1				1
CG8642			1	1		1	3
CG8852		1		1	1		3
CG9095				1			1
CG9134			1		1		2
CG9294		1					1
CG9297			1				1
CG9372		1					1
CG9377		1					1
CG9400			1	1			2
CG9500			1	1		1	3
CG9572	1	1		1		1	4
CG9593			1	1		1	3
CG9673		1					1
CG9698		1					1
CG9822			1	1			2
CG9925						1	1
chp					1		1
Cht10			1				1
Cht11			1				1
Cht12			1				1
Cht2			1				1
Cht3			1				1
Cht4			1				1
Cht5			1				1
Cht6			1				1
Cht7			1				1
Cht8			1				1
Cht9			1				1
ci				1			1
CLIP-190				1			1
clos	1			1			2
Col4a1	1			1			2
Con				1			1
conv				1	1		2
Corin		1		1		1	3
Cow					1		1
Cp1		1					1
Cp190				1			1
crb	1	1		1		1	4
CtsB1		1					1
Cubn		1		1			2
cue						1	1
cv-2				1		1	2
cysu				1		1	2
dally			1				1
daw						1	1
deltaTry		1					1
DIP-delta				1			1
DIP-epsilon				1			1
DIP-eta				1			1
DIP-iota				1			1
DIP-theta				1			1
DIP-zeta				1			1
Dlg5						1	1
dlp			1				1
dp				1			1
dpp						1	1
dpr10				1			1
dpr11				1			1
dpr15				1			1
dpr17				1			1
dpr19				1			1
dpr2				1			1
dpr21				1			1
dpr3				1			1
dpr5				1			1
dpy	1	1	1	1		1	5
drpr				1	1	1	3
Dscam2				1			1
dsd						1	1
Dtg				1			1
dysc						1	1
eater			1	1	1	1	4
Egfr				1			1
egr						1	1
epsilonTry		1					1
ergic53			1				1
eys	1	1		1	1	1	5
Fas1				1			1
fat-spondin				1			1
Fife						1	1
fra				1			1
frac	1			1		1	3
frm	1			1			2
Fs				1		1	2
fs(1)N				1			1
Fur1		1		1			2
Fur2		1		1			2
fw		1		1			2
fz						1	1
fz2						1	1
fz3						1	1
fz4						1	1
galectin			1				1
gammaTry		1					1
gbb						1	1
gogo						1	1
Grip						1	1
grk						1	1
hang				1			1
Hasp		1		1			2
Hcf						1	1
hfw					1		1
hh						1	1
hig		1					1
Hil		1					1
Hml			1	1			2
Hph		1					1
HtrA2		1					1
Idgf1			1				1
Idgf2			1				1
Idgf3			1				1
Idgf4			1				1
Idgf5			1				1
Idgf6			1				1
ihog				1			1
Ilp3						1	1
Ilp4						1	1
Ilp5						1	1
IM33		1				1	2
ImpE1				1			1
inaD						1	1
IntS14				1			1
IntS6				1			1
Irc				1		1	2
Jon25Biii		1					1
Jon44E		1					1
Jon65Ai		1					1
Jon65Aiii		1					1
Jon65Aiv		1					1
Jon66Ci		1					1
Jon66Cii		1					1
Jon74E		1					1
Jon99Ci		1					1
Jon99Cii		1					1
Jon99Fi		1					1
Jon99Fii		1					1
Kaz1-ORFB		1					1
kek2					1		1
kek3				1			1
kek4				1	1		2
kek6		1					1
kirre				1			1
kon			1	1			2
Krn						1	1
Kul		1					1
kuz		1					1
l(1)G0289			1				1
l(1)MZ18	1			1			2
l(2)k05911		1				1	2
l(3)neo43						1	1
lambdaTry		1					1
LanA				1			1
LanB1				1		1	2
LanB2				1			1
lbk				1			1
lectin-21Ca			1		1		2
lectin-21Cb			1				1
lectin-22C			1		1		2
lectin-24A			1				1
lectin-24Db			1				1
lectin-28C			1				1
lectin-29Ca			1				1
lectin-30A			1				1
lectin-33A			1				1
lectin-37Da			1				1
lectin-37Db			1				1
lectin-46Ca			1				1
lectin-46Cb			1				1
Lectin-galC1			1				1
Lerp				1			1
Lmpt				1			1
loco						1	1
loh		1		1			2
lox		1		1			2
lox2		1		1			2
LpR2				1			1
LRP1				1			1
Lrt				1	1		2
magu				1			1
mav						1	1
Mcr		1					1
Meltrin		1					1
mesh			1	1			2
Mfap1				1			1
mfas				1			1
mgl				1			1
Mhcl						1	1
mmd		1					1
Mmp1		1	1	1	1		4
Mmp2		1	1	1	1		4
modSP		1	1	1			3
Mp	1		1	1			3
mspo				1			1
Muc11A	1						1
Muc12Ea			1	1			2
Muc14A			1	1			2
Muc68Ca			1	1			2
Muc68E			1	1	1		3
Muc91C	1						1
Mur2B			1	1			2
Mur89F			1				1
myo						1	1
N				1			1
Ndg				1			1
nec		1					1
NetA				1		1	2
NetB				1		1	2
NimA				1	1	1	3
NimB1			1	1	1	1	4
NimB2			1	1	1	1	4
NimB3				1	1	1	3
NimB4			1	1	1	1	4
NimB5				1	1	1	3
NimC1			1	1	1	1	4
NimC2			1	1	1	1	4
NimC3				1	1	1	3
NimC4				1	1	1	3
nolo		1		1			2
nord				1			1
Np		1					1
Nrg	1			1			2
Nrk		1				1	2
Obp28a						1	1
otk				1			1
otk2				1			1
Patj						1	1
pcl		1					1
Pex23			1				1
PH4alphaEFB		1					1
PH4alphaMP		1					1
PH4alphaNE1		1					1
PH4alphaNE2		1					1
PH4alphaNE3		1					1
PH4alphaPV		1					1
PH4alphaSG1		1					1
PH4alphaSG2		1					1
PIG-S		1					1
PlexA			1				1
PlexB			1				1
Plod		1					1
Pngl		1					1
Ppn	1	1		1		1	4
prc	1			1			2
Prosap						1	1
PsGEF						1	1
Ptp10D	1						1
Ptp4E	1						1
Pvf1						1	1
Pvf2						1	1
Pxd				1		1	2
Pxn				1	1	1	3
Pxt				1		1	2
pygo	1						1
RagA-B						1	1
Rcd2			1	1			2
Reck						1	1
rgn			1				1
rk		1		1	1		3
RpL13A						1	1
rst				1			1
Sap-r			1				1
Sb		1					1
sca			1	1		1	3
scpr-A			1	1			2
scpr-B			1	1			2
scpr-C			1	1			2
scw						1	1
Sdc			1				1
Sema-1a			1				1
Sema-1b			1				1
Sema-2a			1				1
Sema-2b			1				1
Sema-5c			1				1
Sema1a			1	1			2
Sema1b			1	1			2
Sema2a			1	1			2
Sema2b			1	1			2
Sema5c			1	1			2
Semp1		1		1			2
Sems						1	1
Ser	1	1		1		1	4
Ser6		1					1
Ser8		1					1
Sfp24Ba		1					1
Sfp24Bc		1					1
Sfp24Bd		1					1
Sfp24F			1				1
Sgs1			1	1			2
shf				1		1	2
sle						1	1
sli				1	1		2
slow				1		1	2
sls				1			1
smo						1	1
snk		1				1	2
sog				1		1	2
sona		1		1			2
SP2353				1	1		2
Sp7		1					1
SPARC				1	1	1	3
sphinx1						1	1
sphinx2						1	1
Spn100A		1					1
Spn27A		1					1
Spn28B		1					1
Spn28Da		1					1
Spn28Db		1					1
Spn28Dc		1					1
Spn28F		1					1
Spn31A		1					1
Spn38F		1					1
Spn42Da		1					1
Spn42Db		1					1
Spn42Dc		1					1
Spn42Dd		1					1
Spn42De		1					1
Spn43Aa		1					1
Spn43Ab		1					1
Spn43Ad		1					1
Spn47C		1					1
Spn53F		1					1
Spn55B		1					1
Spn75F		1					1
Spn77Ba		1					1
Spn77Bb		1					1
Spn77Bc		1					1
Spn85F		1					1
Spn88Ea		1					1
Spn88Eb		1					1
Sr-CIII		1					1
ssp6						1	1
stl		1					1
Strn-Mlck				1			1
Su(var)2-HP2				1			1
sud1		1					1
Sulf1		1					1
svr				1			1
Swim				1			1
Syn1						1	1
Tace		1					1
Taf5		1					1
Tango6						1	1
Ten-a				1			1
Ten-m				1			1
Tep1		1					1
Tep2		1					1
Tep3		1					1
Tep4		1					1
Tep5		1					1
teq		1		1		1	3
Tequila		1				1	2
tfc			1		1		2
Tg		1					1
thetaTry		1					1
Timp		1					1
tld		1		1			2
tok		1		1			2
Toll-6				1	1		2
Toll-7				1	1		2
Tollo					1		1
trn		1			1		2
trol				1	1		2
Try29F		1					1
Tsp				1			1
tutl				1			1
uif	1	1		1		1	4
Unc-89				1			1
vkg	1			1			2
vn						1	1
wb				1			1
wda		1					1
wdp					1		1
wg						1	1
Wnt10						1	1
Wnt2						1	1
Wnt4						1	1
Wnt5						1	1
Wnt6						1	1
wntD						1	1
X11L						1	1
xit		1					1
yip7		1					1
yl						1	1
zormin				1			1
Grand Total	35	324	154	279	57	168	1017

### Sheet: C. Human and Mouse Combined
Gene Name	Human	Mouse	Grand Total
18w	1	1	2
26-29-p	1	1	2
a	1	1	2
Ac3	1	1	2
Acp24A4	1	1	2
Acp29AB	1	1	2
Acp76A	1	1	2
Actbeta	1	1	2
Ada2b	1		1
AdamTS-A	1	1	2
Ag5r	1	1	2
Ag5r2	1	1	2
alphaTry	1	1	2
Ama	1	1	2
amon	1	1	2
antr	1	1	2
AnxB10	1	1	2
AnxB11	1	1	2
AnxB9	1	1	2
aqrs	1	1	2
asp	1	1	2
Asph	1	1	2
AstC-R2	1		1
atk	1	1	2
axo	1	1	2
babos	1	1	2
Bace	1	1	2
bark	1	1	2
bbg	1	1	2
betaTry	1	1	2
bib	1		1
BM-40-SPARC	1	1	2
bnl	1	1	2
bt	1	1	2
btl	1		1
Cad96Ca	1		1
C901	1	1	2
Cfp1	1		1
Calx	1	1	2
Capr	1	1	2
cathD	1	1	2
Ccn	1	1	2
cd	1	1	2
Cda9	1	1	2
cDIP	1	1	2
cer	1	1	2
CG10041	1		1
CG10031	1	1	2
CG10140	1		1
CG10104	1	1	2
CG11211	1		1
CG10186	1	1	2
CG10211	1	1	2
CG10280	1	1	2
CG10359	1	1	2
CG11318	1		1
CG11425	1		1
CG11426	1		1
CG10477	1	1	2
CG11437	1		1
CG10625	1	1	2
CG10651	1	1	2
CG10663	1	1	2
CG10764	1	1	2
CG11438	1		1
CG11670	1		1
CG11349	1	1	2
CG11374	1	1	2
CG11377	1	1	2
CG12869	1		1
CG12951	1		1
CG13318	1		1
CG13587	1		1
CG11459	1	1	2
CG13965	1		1
CG11664	1	1	2
CG11668	1	1	2
CG14088	1		1
CG11674	1	1	2
CG11828	1	1	2
CG11835	1	1	2
CG11836	1	1	2
CG14535	1		1
CG14711	1		1
CG14892	1		1
CG11865	1	1	2
CG11977	1	1	2
CG12081	1	1	2
CG12111	1	1	2
CG15336	1		1
CG12163	1	1	2
CG15556	1		1
CG12594	1	1	2
CG12716	1	1	2
CG1273	1	1	2
CG17145	1		1
CG17147	1		1
CG1299	1	1	2
CG13069	1	1	2
CG17440	1		1
CG13252	1	1	2
CG17801	1		1
CG13430	1	1	2
CG13506	1	1	2
CG17826	1		1
CG13744	1	1	2
CG13830	1	1	2
CG13950	1	1	2
CG18262	1		1
CG18754	1		1
CG14227	1	1	2
CG14309	1	1	2
CG30287	1		1
CG31199	1		1
CG14760	1	1	2
CG14762	1	1	2
CG31200	1		1
CG14866	1	1	2
CG31205	1		1
CG1504	1	1	2
CG15080	1	1	2
CG15253	1	1	2
CG15254	1	1	2
CG15255	1	1	2
CG15306	1	1	2
CG31326	1		1
CG15358	1	1	2
CG15418	1	1	2
CG15537	1	1	2
CG15539	1	1	2
CG32277	1		1
CG15744	1	1	2
CG15803	1	1	2
CG15818	1	1	2
CG15861	1	1	2
CG15864	1	1	2
CG1632	1	1	2
CG1647	1	1	2
CG16704	1	1	2
CG16710	1	1	2
CG16713	1	1	2
CG16749	1	1	2
CG16974	1	1	2
CG16995	1	1	2
CG17134	1	1	2
CG32767	1		1
CG3277	1		1
CG17283	1	1	2
CG17404	1	1	2
CG3347	1		1
CG17571	1	1	2
CG17574	1	1	2
CG17575	1	1	2
CG17739	1	1	2
CG34437	1		1
CG34458	1		1
CG1791	1	1	2
CG17974	1	1	2
CG18095	1	1	2
CG18231	1	1	2
CG18233	1	1	2
CG18234	1	1	2
CG40160	1		1
CG18278	1	1	2
CG18420	1	1	2
CG18480	1	1	2
CG18557	1	1	2
CG18563	1	1	2
CG18636	1	1	2
CG18735	1	1	2
CG18749	1	1	2
CG4115	1		1
CG1889	1	1	2
Cg25C	1	1	2
CG2816	1	1	2
CG2839	1	1	2
CG30025	1	1	2
CG30031	1	1	2
CG30046	1	1	2
CG30059	1	1	2
CG30082	1	1	2
CG30083	1	1	2
CG30087	1	1	2
CG30088	1	1	2
CG30090	1	1	2
CG30091	1	1	2
CG30203	1	1	2
CG30280	1	1	2
CG30281	1	1	2
CG30283	1	1	2
CG30286	1	1	2
CG42613	1		1
CG30288	1	1	2
CG30289	1	1	2
CG30371	1	1	2
CG30375	1	1	2
CG30414	1	1	2
CG30486	1	1	2
CG3088	1	1	2
CG31013	1	1	2
CG31016	1	1	2
CG31021	1	1	2
CG31077	1	1	2
CG31145	1	1	2
CG3117	1	1	2
CG43968	1		1
CG4615	1		1
CG4998	1		1
CG5883	1		1
CG31266	1	1	2
CG5897	1		1
CG31286	1	1	2
CG31296	1	1	2
CG6055	1		1
CG31371	1	1	2
CG31482	1	1	2
CG31524	1	1	2
CG31551	1	1	2
CG31609	1	1	2
CG6933	1		1
CG31661	1	1	2
CG31728	1	1	2
CG31780	1	1	2
CG31821	1	1	2
CG31823	1	1	2
CG31827	1	1	2
CG31832	1	1	2
CG31869	1	1	2
CG31926	1	1	2
CG31928	1	1	2
CG31954	1	1	2
CG31999	1	1	2
CG32055	1	1	2
CG32199	1	1	2
CG32201	1	1	2
CG32249	1	1	2
CG32260	1	1	2
CG6996	1		1
CG32313	1	1	2
CG32354	1	1	2
CG32373	1	1	2
CG32483	1	1	2
CG32679	1	1	2
CG7017	1		1
CG7248	1		1
CG32808	1	1	2
CG33128	1	1	2
CG33159	1	1	2
CG33160	1	1	2
CG33225	1	1	2
CG33226	1	1	2
CG3344	1	1	2
CG33462	1	1	2
CG7252	1		1
CG3355	1	1	2
CG34002	1	1	2
CG34033	1	1	2
CG34041	1	1	2
CG34049	1	1	2
CG34129	1	1	2
CG34130	1	1	2
CG34290	1	1	2
CG34298	1	1	2
CG34345	1	1	2
CG34375	1	1	2
CG34417	1	1	2
CG7290	1		1
CG8870	1		1
CG8944	1		1
CG3513	1	1	2
CG3589	1	1	2
CG3604	1	1	2
CG3631	1	1	2
CG3640	1	1	2
CG9649	1		1
CG3711	1	1	2
Cirl	1		1
CG4009	1	1	2
cmpy	1		1
CG4069	1	1	2
CG4096	1	1	2
Cpn	1		1
CG41520	1	1	2
CG4168	1	1	2
CG4174	1	1	2
CG4210	1	1	2
CG42255	1	1	2
CG42331	1	1	2
CG42339	1	1	2
CG42342	1	1	2
CG42464	1	1	2
CG42537	1	1	2
CG42538	1	1	2
CG42564	1	1	2
Cpr65Ea	1		1
CG4270	1	1	2
CG42709	1	1	2
CG42713	1	1	2
CG42716	1	1	2
CG42780	1	1	2
CG42827	1	1	2
CG42828	1	1	2
CG43110	1	1	2
CG43165	1	1	2
CG43333	1	1	2
CG43335	1	1	2
CG43336	1	1	2
CG43340	1	1	2
CG43366	1	1	2
CG43775	1	1	2
CG43776	1	1	2
CG43777	1	1	2
CG43797	1	1	2
CG4386	1	1	2
CR16735	1		1
dnt	1		1
Dscam1	1		1
CG4572	1	1	2
CG4613	1	1	2
Dscam3	1		1
CG4678	1	1	2
CG4793	1	1	2
CG4815	1	1	2
CG4847	1	1	2
CG4914	1	1	2
CG4927	1	1	2
CG4950	1	1	2
Dscam4	1		1
CG5225	1	1	2
CG5246	1	1	2
E(bx)	1		1
CG5335	1	1	2
CG5367	1	1	2
CG5550	1	1	2
CG5639	1	1	2
CG5715	1	1	2
CG5758	1	1	2
CG5860	1	1	2
CG5863	1	1	2
CG5873	1	1	2
Eig71Ee	1		1
CG5888	1	1	2
futsch	1		1
CG5921	1	1	2
CG6048	1	1	2
Gli	1		1
CG6218	1	1	2
CG6324	1	1	2
CG6337	1	1	2
CG6347	1	1	2
CG6357	1	1	2
CG6462	1	1	2
CG6508	1	1	2
hbs	1		1
CG6592	1	1	2
CG6628	1	1	2
CG6688	1	1	2
CG6696	1	1	2
CG6749	1	1	2
CG6758	1	1	2
CG6763	1	1	2
CG6788	1	1	2
CG6865	1	1	2
CG6867	1	1	2
hop	1		1
CG6959	1	1	2
CG6974	1	1	2
htl	1		1
Kal1	1		1
CG7142	1	1	2
CG7166	1	1	2
CG7179	1	1	2
kappaTry	1		1
Kif3C	1		1
Klp54D	1		1
CG7408	1	1	2
CG7432	1	1	2
CG7466	1	1	2
CG7509	1	1	2
klu	1		1
CG7631	1	1	2
CG7668	1	1	2
CG7763	1	1	2
CG7791	1	1	2
CG7896	1	1	2
CG7971	1	1	2
CG8072	1	1	2
CG8170	1	1	2
CG8172	1	1	2
CG8213	1	1	2
laza	1		1
CG8343	1	1	2
CG8483	1	1	2
CG8508	1	1	2
CG8642	1	1	2
CG8852	1	1	2
mas	1		1
Mco1	1		1
Mip	1		1
CG9134	1	1	2
CG9294	1	1	2
CG9297	1	1	2
CG9372	1	1	2
CG9377	1	1	2
CG9400	1	1	2
CG9500	1	1	2
CG9572	1	1	2
CG9593	1	1	2
Moca-cyp	1		1
CG9673	1	1	2
CG9698	1	1	2
CG9822	1	1	2
CG9925	1	1	2
chp	1	1	2
Cht10	1	1	2
Cht11	1	1	2
Cht12	1	1	2
Cht2	1	1	2
Cht3	1	1	2
Cht4	1	1	2
Cht5	1	1	2
Cht6	1	1	2
Cht7	1	1	2
Cht8	1	1	2
Cht9	1	1	2
ci	1	1	2
msn	1		1
CLIP-190	1	1	2
clos	1	1	2
mth	1		1
Col4a1	1	1	2
Con	1	1	2
conv	1	1	2
Corin	1	1	2
Cow	1	1	2
Cp1	1	1	2
Cp190	1	1	2
mthl1	1		1
mthl2	1		1
mthl3	1		1
crb	1	1	2
CtsB1	1	1	2
Cubn	1	1	2
cue	1	1	2
cv-2	1	1	2
cysu	1	1	2
dally	1	1	2
daw	1	1	2
deltaTry	1	1	2
DIP-delta	1	1	2
DIP-epsilon	1	1	2
DIP-eta	1	1	2
DIP-iota	1	1	2
DIP-theta	1	1	2
DIP-zeta	1	1	2
Dlg5	1	1	2
dlp	1	1	2
mthl4	1		1
dp	1	1	2
dpp	1	1	2
dpr10	1	1	2
dpr11	1	1	2
dpr15	1	1	2
dpr17	1	1	2
dpr19	1	1	2
dpr2	1	1	2
dpr21	1	1	2
dpr3	1	1	2
dpr5	1	1	2
dpy	1	1	2
drpr	1	1	2
Muc55B	1		1
Dscam2	1	1	2
Neu2	1		1
nw	1		1
dsd	1	1	2
Dtg	1	1	2
dysc	1	1	2
P5cr-2	1		1
eater	1	1	2
Ppt2	1		1
egr	1	1	2
PRL-1	1		1
epsilonTry	1	1	2
ergic53	1	1	2
eys	1	1	2
Fas1	1	1	2
fat-spondin	1	1	2
Fife	1	1	2
fra	1	1	2
frac	1	1	2
frm	1	1	2
Fs	1	1	2
fs(1)N	1	1	2
Fur1	1	1	2
Fur2	1	1	2
Pvr	1		1
fw	1	1	2
fz	1	1	2
fz2	1	1	2
fz3	1	1	2
fz4	1	1	2
galectin	1	1	2
gammaTry	1	1	2
gbb	1	1	2
Rab4	1		1
gogo	1	1	2
Grip	1	1	2
grk	1	1	2
hang	1	1	2
Hasp	1	1	2
Ret	1		1
Hcf	1	1	2
RhoGAP54D	1		1
hh	1	1	2
hig	1	1	2
Hil	1	1	2
Hml	1	1	2
Sgs4	1		1
Hph	1	1	2
sinah	1		1
HtrA2	1	1	2
Idgf1	1	1	2
Idgf2	1	1	2
Idgf3	1	1	2
Idgf4	1	1	2
Idgf5	1	1	2
Idgf6	1	1	2
sNPF-R	1		1
Ilp3	1	1	2
Ilp4	1	1	2
Ilp5	1	1	2
IM33	1	1	2
Tab2	1		1
inaD	1	1	2
IntS14	1	1	2
IntS6	1	1	2
Irc	1	1	2
Jon25Biii	1	1	2
Tie	1		1
Jon65Ai	1	1	2
Toll-4	1		1
Jon65Aiv	1	1	2
tor	1		1
Jon66Cii	1	1	2
Jon74E	1	1	2
Wsck	1		1
Jon99Cii	1	1	2
wun	1		1
wun2	1		1
Burs		1	1
CG10405		1	1
CG10469		1	1
kek2	1	1	2
kek3	1	1	2
kek4	1	1	2
CG10472		1	1
CG10565		1	1
kirre	1	1	2
CG11529		1	1
CG11841		1	1
kon	1	1	2
Krn	1	1	2
Kul	1	1	2
kuz	1	1	2
l(1)G0289	1	1	2
l(1)MZ18	1	1	2
l(2)k05911	1	1	2
l(3)neo43	1	1	2
lambdaTry	1	1	2
LanA	1	1	2
LanB1	1	1	2
LanB2	1	1	2
CG11842		1	1
lbk	1	1	2
lectin-21Ca	1	1	2
lectin-21Cb	1	1	2
lectin-22C	1	1	2
lectin-24A	1	1	2
lectin-24Db	1	1	2
lectin-28C	1	1	2
lectin-29Ca	1	1	2
lectin-30A	1	1	2
lectin-33A	1	1	2
lectin-37Da	1	1	2
lectin-37Db	1	1	2
lectin-46Ca	1	1	2
lectin-46Cb	1	1	2
Lectin-galC1	1	1	2
Lerp	1	1	2
Lmpt	1	1	2
loco	1	1	2
loh	1	1	2
lox	1	1	2
lox2	1	1	2
CG11843		1	1
LRP1	1	1	2
Lrt	1	1	2
magu	1	1	2
CG12133		1	1
mav	1	1	2
CG12592		1	1
Mcr	1	1	2
Meltrin	1	1	2
mesh	1	1	2
Mfap1	1	1	2
mfas	1	1	2
CG13185		1	1
Mhcl	1	1	2
CG14780		1	1
mmd	1	1	2
Mmp1	1	1	2
Mmp2	1	1	2
CG31220		1	1
modSP	1	1	2
Mp	1	1	2
CG31267		1	1
mspo	1	1	2
CG31619		1	1
CG34454		1	1
CG3700		1	1
CG3916		1	1
CG44254		1	1
Muc11A	1	1	2
Muc12Ea	1	1	2
Muc14A	1	1	2
CG45012		1	1
Muc68Ca	1	1	2
Muc68E	1	1	2
Muc91C	1	1	2
Mur2B	1	1	2
Mur89F	1	1	2
myo	1	1	2
N	1	1	2
Ndg	1	1	2
nec	1	1	2
NetA	1	1	2
NetB	1	1	2
CG5255		1	1
NimA	1	1	2
NimB1	1	1	2
NimB2	1	1	2
NimB3	1	1	2
NimB4	1	1	2
NimB5	1	1	2
NimC1	1	1	2
NimC2	1	1	2
NimC3	1	1	2
NimC4	1	1	2
nolo	1	1	2
nord	1	1	2
Np	1	1	2
Nrg	1	1	2
Nrk	1	1	2
CG6553		1	1
CG7542		1	1
otk	1	1	2
otk2	1	1	2
CG8329		1	1
Patj	1	1	2
pcl	1	1	2
Pex23	1	1	2
PH4alphaEFB	1	1	2
PH4alphaMP	1	1	2
PH4alphaNE1	1	1	2
PH4alphaNE2	1	1	2
PH4alphaNE3	1	1	2
PH4alphaPV	1	1	2
PH4alphaSG1	1	1	2
PH4alphaSG2	1	1	2
PIG-S	1	1	2
PlexA	1	1	2
PlexB	1	1	2
Plod	1	1	2
Pngl	1	1	2
Ppn	1	1	2
CG9095		1	1
prc	1	1	2
Egfr		1	1
Prosap	1	1	2
PsGEF	1	1	2
Ptp10D	1	1	2
Ptp4E	1	1	2
Pvf1	1	1	2
Pvf2	1	1	2
hfw		1	1
Pxd	1	1	2
Pxn	1	1	2
Pxt	1	1	2
ihog		1	1
ImpE1		1	1
RagA-B	1	1	2
Rcd2	1	1	2
Reck	1	1	2
Jon44E		1	1
rgn	1	1	2
Jon65Aiii		1	1
rk	1	1	2
Jon66Ci		1	1
rst	1	1	2
Sap-r	1	1	2
Sb	1	1	2
sca	1	1	2
scpr-A	1	1	2
scpr-B	1	1	2
scpr-C	1	1	2
scw	1	1	2
Sdc	1	1	2
Sema-1a	1	1	2
Sema-1b	1	1	2
Sema-2a	1	1	2
Sema-2b	1	1	2
Sema-5c	1	1	2
Sema1a	1	1	2
Sema1b	1	1	2
Sema2a	1	1	2
Sema2b	1	1	2
Sema5c	1	1	2
Semp1	1	1	2
Sems	1	1	2
Ser	1	1	2
Jon99Ci		1	1
Ser8	1	1	2
Sfp24Ba	1	1	2
Sfp24Bc	1	1	2
Sfp24Bd	1	1	2
Sfp24F	1	1	2
Sgs1	1	1	2
Jon99Fi		1	1
shf	1	1	2
Jon99Fii		1	1
Kaz1-ORFB		1	1
sli	1	1	2
slow	1	1	2
sls	1	1	2
smo	1	1	2
kek6		1	1
LpR2		1	1
sog	1	1	2
sona	1	1	2
SP2353	1	1	2
mgl		1	1
SPARC	1	1	2
Obp28a		1	1
pygo		1	1
Spn100A	1	1	2
Spn27A	1	1	2
Spn28B	1	1	2
Spn28Da	1	1	2
Spn28Db	1	1	2
Spn28Dc	1	1	2
Spn28F	1	1	2
Spn31A	1	1	2
Spn38F	1	1	2
Spn42Da	1	1	2
Spn42Db	1	1	2
Spn42Dc	1	1	2
Spn42Dd	1	1	2
Spn42De	1	1	2
Spn43Aa	1	1	2
Spn43Ab	1	1	2
Spn43Ad	1	1	2
Spn47C	1	1	2
Spn53F	1	1	2
Spn55B	1	1	2
Spn75F	1	1	2
Spn77Ba	1	1	2
Spn77Bb	1	1	2
Spn77Bc	1	1	2
Spn85F	1	1	2
Spn88Ea	1	1	2
Spn88Eb	1	1	2
Sr-CIII	1	1	2
ssp6	1	1	2
stl	1	1	2
Strn-Mlck	1	1	2
Su(var)2-HP2	1	1	2
sud1	1	1	2
Sulf1	1	1	2
svr	1	1	2
Swim	1	1	2
Syn1	1	1	2
RpL13A		1	1
Tace	1	1	2
Taf5	1	1	2
Ser6		1	1
Ten-a	1	1	2
Ten-m	1	1	2
Tep1	1	1	2
Tep2	1	1	2
Tep3	1	1	2
Tep4	1	1	2
Tep5	1	1	2
teq	1	1	2
Tequila	1	1	2
tfc	1	1	2
Tg	1	1	2
thetaTry	1	1	2
sle		1	1
Timp	1	1	2
tld	1	1	2
tok	1	1	2
snk		1	1
Toll-6	1	1	2
Toll-7	1	1	2
Tollo	1	1	2
Sp7		1	1
trn	1	1	2
trol	1	1	2
Try29F	1	1	2
Tsp	1	1	2
tutl	1	1	2
uif	1	1	2
Unc-89	1	1	2
vkg	1	1	2
vn	1	1	2
wb	1	1	2
wda	1	1	2
wdp	1	1	2
wg	1	1	2
Wnt10	1	1	2
Wnt2	1	1	2
Wnt4	1	1	2
Wnt5	1	1	2
Wnt6	1	1	2
wntD	1	1	2
sphinx1		1	1
sphinx2		1	1
Tango6		1	1
X11L	1	1	2
xit	1	1	2
yip7		1	1
yl	1	1	2
zormin	1	1	2
Grand Total	783	720	1503
