## Supplementary Table 2 for "*In-silico* definition of the *Drosophila melanogaster* matrisome"

### Sheet: A. Human genes with no ortho
Gene Symbol	Matrisome Category
ADIPOQ	Glycoproteins
AMBN	Glycoproteins
AMELX	Glycoproteins
AMELY	Glycoproteins
BGLAP	Glycoproteins
CILP2	Glycoproteins
COCH	Glycoproteins
CTHRC1	Glycoproteins
DPT	Glycoproteins
ECM1	Glycoproteins
EDIL3	Glycoproteins
ELN	Glycoproteins
EMID1	Glycoproteins
EMILIN1	Glycoproteins
EMILIN2	Glycoproteins
FNDC8	Glycoproteins
IGFBP7	Glycoproteins
IGFBPL1	Glycoproteins
MATN1	Glycoproteins
MATN4	Glycoproteins
MEPE	Glycoproteins
MFAP2	Glycoproteins
MFAP3	Glycoproteins
MFAP5	Glycoproteins
MFGE8	Glycoproteins
MGP	Glycoproteins
MMRN1	Glycoproteins
OTOL1	Glycoproteins
POMZP3	Glycoproteins
RSPO2	Glycoproteins
SRPX	Glycoproteins
SRPX2	Glycoproteins
TECTB	Glycoproteins
VIT	Glycoproteins
VWA3A	Glycoproteins
VWA3B	Glycoproteins
VWA5A	Glycoproteins
VWA5B1	Glycoproteins
VWA5B2	Glycoproteins
ZP3	Glycoproteins
ZPLD1	Glycoproteins
COL10A1	Collagens
COL12A1	Collagens
COL28A1	Collagens
COL6A2	Collagens
COL8A1	Collagens
COL8A2	Collagens
DCN	Proteoglycans
HAPLN1	Proteoglycans
HAPLN2	Proteoglycans
HAPLN3	Proteoglycans
HAPLN4	Proteoglycans
OPTC	Proteoglycans
PODN	Proteoglycans
PODNL1	Proteoglycans
SRGN	Proteoglycans
C1QA	ECM affiliated
C1QB	ECM affiliated
C1QC	ECM affiliated
C1QTNF1	ECM affiliated
C1QTNF4	ECM affiliated
C1QTNF6	ECM affiliated
C1QTNF8	ECM affiliated
C1QTNF9	ECM affiliated
CLEC19A	ECM affiliated
CSPG5	ECM affiliated
ELFN1	ECM affiliated
ELFN2	ECM affiliated
EMCN	ECM affiliated
GREM1	ECM affiliated
ITLN1	ECM affiliated
ITLN2	ECM affiliated
LGALS16	ECM affiliated
MUC13	ECM affiliated
MUC15	ECM affiliated
MUC20	ECM affiliated
MUC21	ECM affiliated
MUC22	ECM affiliated
MUC3A	ECM affiliated
MUC8	ECM affiliated
PARM1	ECM affiliated
SFTA2	ECM affiliated
SFTA3	ECM affiliated
SFTPC	ECM affiliated
C17orf58	ECM Regulators
CST1	ECM Regulators
CST11	ECM Regulators
CST2	ECM Regulators
CST3	ECM Regulators
CST4	ECM Regulators
CST5	ECM Regulators
CST6	ECM Regulators
CST7	ECM Regulators
CST8	ECM Regulators
CST9	ECM Regulators
CST9L	ECM Regulators
CSTA	ECM Regulators
CSTB	ECM Regulators
CSTL1	ECM Regulators
HYAL1	ECM Regulators
HYAL2	ECM Regulators
HYAL3	ECM Regulators
HYAL4	ECM Regulators
ITIH1	ECM Regulators
ITIH2	ECM Regulators
ITIH3	ECM Regulators
ITIH4	ECM Regulators
ITIH5	ECM Regulators
ITIH6	ECM Regulators
KAZALD1	ECM Regulators
KNG1	ECM Regulators
LEPRE1	ECM Regulators
LEPREL1	ECM Regulators
LEPREL2	ECM Regulators
PAPPA	ECM Regulators
PAPPA2	ECM Regulators
SPAM1	ECM Regulators
AREG	Secreted Factors
ARTN	Secreted Factors
BDNF	Secreted Factors
BRINP2	Secreted Factors
BRINP3	Secreted Factors
BTC	Secreted Factors
C1QTNF9B	Secreted Factors
CCBE1	Secreted Factors
CCL1	Secreted Factors
CCL11	Secreted Factors
CCL13	Secreted Factors
CCL14	Secreted Factors
CCL15	Secreted Factors
CCL16	Secreted Factors
CCL17	Secreted Factors
CCL18	Secreted Factors
CCL19	Secreted Factors
CCL2	Secreted Factors
CCL20	Secreted Factors
CCL21	Secreted Factors
CCL22	Secreted Factors
CCL23	Secreted Factors
CCL24	Secreted Factors
CCL25	Secreted Factors
CCL26	Secreted Factors
CCL27	Secreted Factors
CCL28	Secreted Factors
CCL3	Secreted Factors
CCL3L3	Secreted Factors
CCL4	Secreted Factors
CCL4L1	Secreted Factors
CCL4L2	Secreted Factors
CCL5	Secreted Factors
CCL7	Secreted Factors
CCL8	Secreted Factors
CLCF1	Secreted Factors
CNTF	Secreted Factors
CRLF1	Secreted Factors
CRLF3	Secreted Factors
CRNN	Secreted Factors
CSF1	Secreted Factors
CSF2	Secreted Factors
CSF3	Secreted Factors
CSH1	Secreted Factors
CSH2	Secreted Factors
CSHL1	Secreted Factors
CTF1	Secreted Factors
CXCL1	Secreted Factors
CXCL10	Secreted Factors
CXCL11	Secreted Factors
CXCL12	Secreted Factors
CXCL13	Secreted Factors
CXCL14	Secreted Factors
CXCL2	Secreted Factors
CXCL3	Secreted Factors
CXCL5	Secreted Factors
CXCL6	Secreted Factors
CXCL8	Secreted Factors
CXCL9	Secreted Factors
EBI3	Secreted Factors
EPGN	Secreted Factors
EREG	Secreted Factors
FASLG	Secreted Factors
FGFBP1	Secreted Factors
FGFBP2	Secreted Factors
FGFBP3	Secreted Factors
FLG2	Secreted Factors
FLT3LG	Secreted Factors
GDNF	Secreted Factors
GH1	Secreted Factors
GH2	Secreted Factors
HBEGF	Secreted Factors
HHIP	Secreted Factors
HRNR	Secreted Factors
IFNA1	Secreted Factors
IFNA10	Secreted Factors
IFNA13	Secreted Factors
IFNA14	Secreted Factors
IFNA16	Secreted Factors
IFNA17	Secreted Factors
IFNA2	Secreted Factors
IFNA21	Secreted Factors
IFNA4	Secreted Factors
IFNA5	Secreted Factors
IFNA6	Secreted Factors
IFNA7	Secreted Factors
IFNA8	Secreted Factors
IFNB1	Secreted Factors
IFNE	Secreted Factors
IFNG	Secreted Factors
IFNK	Secreted Factors
IFNW1	Secreted Factors
IL10	Secreted Factors
IL11	Secreted Factors
IL12A	Secreted Factors
IL12B	Secreted Factors
IL13	Secreted Factors
IL15	Secreted Factors
IL17A	Secreted Factors
IL17B	Secreted Factors
IL17C	Secreted Factors
IL17D	Secreted Factors
IL17F	Secreted Factors
IL18	Secreted Factors
IL19	Secreted Factors
IL1A	Secreted Factors
IL1B	Secreted Factors
IL1F10	Secreted Factors
IL1F5	Secreted Factors
IL1F6	Secreted Factors
IL1F7	Secreted Factors
IL1F8	Secreted Factors
IL1F9	Secreted Factors
IL1RN	Secreted Factors
IL2	Secreted Factors
IL20	Secreted Factors
IL22	Secreted Factors
IL23A	Secreted Factors
IL24	Secreted Factors
IL25	Secreted Factors
IL26	Secreted Factors
IL3	Secreted Factors
IL34	Secreted Factors
IL5	Secreted Factors
IL6	Secreted Factors
IL7	Secreted Factors
IL9	Secreted Factors
INSL5	Secreted Factors
INSL6	Secreted Factors
ISM2	Secreted Factors
KITLG	Secreted Factors
LEP	Secreted Factors
LIF	Secreted Factors
LTA	Secreted Factors
LTB	Secreted Factors
MDK	Secreted Factors
NGF	Secreted Factors
NRTN	Secreted Factors
NTF3	Secreted Factors
NTF4	Secreted Factors
PF4	Secreted Factors
PF4V1	Secreted Factors
PPBP	Secreted Factors
PSPN	Secreted Factors
PTN	Secreted Factors
S100A1	Secreted Factors
S100A10	Secreted Factors
S100A11	Secreted Factors
S100A12	Secreted Factors
S100A13	Secreted Factors
S100A14	Secreted Factors
S100A16	Secreted Factors
S100A2	Secreted Factors
S100A3	Secreted Factors
S100A4	Secreted Factors
S100A5	Secreted Factors
S100A6	Secreted Factors
S100A7	Secreted Factors
S100A7A	Secreted Factors
S100A7L2	Secreted Factors
S100A8	Secreted Factors
S100A9	Secreted Factors
S100B	Secreted Factors
S100G	Secreted Factors
S100P	Secreted Factors
S100Z	Secreted Factors
TCHHL1	Secreted Factors
TGFA	Secreted Factors
THPO	Secreted Factors
TNFSF10	Secreted Factors
TNFSF11	Secreted Factors
TNFSF14	Secreted Factors
TNFSF15	Secreted Factors
TNFSF18	Secreted Factors
TNFSF4	Secreted Factors
TNFSF8	Secreted Factors
TNFSF9	Secreted Factors
XCL1	Secreted Factors
XCL2	Secreted Factors

### Sheet: B. Mouse genes with no ortho
Gene Symbol	Matrisome Category
Adipoq	Glycoproteins
Ambn	Glycoproteins
Amelx	Glycoproteins
AW551984	Glycoproteins
Bglap2	Glycoproteins
Bglap3	Glycoproteins
Cilp2	Glycoproteins
Coch	Glycoproteins
Colq	Glycoproteins
Cthrc1	Glycoproteins
Dpt	Glycoproteins
Ecm1	Glycoproteins
Edil3	Glycoproteins
Eln	Glycoproteins
Emid1	Glycoproteins
Emilin1	Glycoproteins
Emilin2	Glycoproteins
Emilin3	Glycoproteins
Fndc8	Glycoproteins
Igfbp7	Glycoproteins
Igfbpl1	Glycoproteins
Matn1	Glycoproteins
Matn4	Glycoproteins
Mepe	Glycoproteins
Mfap2	Glycoproteins
Mfap3	Glycoproteins
Mfap5	Glycoproteins
Mfge8	Glycoproteins
Mgp	Glycoproteins
Mmrn1	Glycoproteins
Otol1	Glycoproteins
Rspo2	Glycoproteins
Slamf6	Glycoproteins
Spp1	Glycoproteins
Srpx	Glycoproteins
Srpx2	Glycoproteins
Tectb	Glycoproteins
Vit	Glycoproteins
Vwa3a	Glycoproteins
Vwa3b	Glycoproteins
Vwa5a	Glycoproteins
Vwa5b1	Glycoproteins
Vwa5b2	Glycoproteins
Zp3	Glycoproteins
Zpld1	Glycoproteins
Col10a1	Collagens
Col12a1	Collagens
Col6a2	Collagens
Col8a2	Collagens
Hapln1	Proteoglycans
Hapln2	Proteoglycans
Hapln3	Proteoglycans
Hapln4	Proteoglycans
Optc	Proteoglycans
Podn	Proteoglycans
Podnl1	Proteoglycans
Prg2	Proteoglycans
Prg3	Proteoglycans
Srgn	Proteoglycans
C1qa	ECM-affiliated
C1qb	ECM-affiliated
C1qc	ECM-affiliated
C1qtnf1	ECM-affiliated
C1qtnf4	ECM-affiliated
C1qtnf6	ECM-affiliated
C1qtnf9	ECM-affiliated
Clc	ECM-affiliated
Cspg5	ECM-affiliated
Elfn1	ECM-affiliated
Elfn2	ECM-affiliated
Emcn	ECM-affiliated
Gm7534	ECM-affiliated
Grem1	ECM-affiliated
Itln1	ECM-affiliated
Itlnb	ECM-affiliated
Muc1	ECM-affiliated
Muc13	ECM-affiliated
Muc15	ECM-affiliated
Muc16	ECM-affiliated
Muc20	ECM-affiliated
Muc3	ECM-affiliated
Mucl1	ECM-affiliated
Parm1	ECM-affiliated
Prol1	ECM-affiliated
Sfta2	ECM-affiliated
Sftpc	ECM-affiliated
1810010H24Rik	ECM Regulators
2010005H15Rik	ECM Regulators
8030411F24Rik	ECM Regulators
9230104L09Rik	ECM Regulators
BC100530	ECM Regulators
BC117090	ECM Regulators
Cst10	ECM Regulators
Cst11	ECM Regulators
Cst12	ECM Regulators
Cst13	ECM Regulators
Cst3	ECM Regulators
Cst6	ECM Regulators
Cst7	ECM Regulators
Cst8	ECM Regulators
Cst9	ECM Regulators
Csta1	ECM Regulators
Cstb	ECM Regulators
Cstl1	ECM Regulators
Gm4758	ECM Regulators
Gm5347	ECM Regulators
Gm5409	ECM Regulators
Gm5416	ECM Regulators
Gm5483	ECM Regulators
Hrg	ECM Regulators
Hyal1	ECM Regulators
Hyal2	ECM Regulators
Hyal3	ECM Regulators
Hyal4	ECM Regulators
Hyal5	ECM Regulators
Hyal6	ECM Regulators
Itih1	ECM Regulators
Itih2	ECM Regulators
Itih3	ECM Regulators
Itih4	ECM Regulators
Itih5	ECM Regulators
Kazald1	ECM Regulators
Kng1	ECM Regulators
Kng2	ECM Regulators
Lepre1	ECM Regulators
Leprel1	ECM Regulators
Leprel2	ECM Regulators
Pappa	ECM Regulators
Pappa2	ECM Regulators
Spam1	ECM Regulators
Stfa1	ECM Regulators
Stfa2	ECM Regulators
Stfa2l1	ECM Regulators
Stfa3	ECM Regulators
U06147	ECM Regulators
Areg	Secreted Factors
Artn	Secreted Factors
Bdnf	Secreted Factors
Brinp2	Secreted Factors
Brinp3	Secreted Factors
Btc	Secreted Factors
Ccbe1	Secreted Factors
Ccl1	Secreted Factors
Ccl11	Secreted Factors
Ccl12	Secreted Factors
Ccl17	Secreted Factors
Ccl19	Secreted Factors
Ccl2	Secreted Factors
Ccl20	Secreted Factors
Ccl21a	Secreted Factors
Ccl21b	Secreted Factors
Ccl21c	Secreted Factors
Ccl22	Secreted Factors
Ccl24	Secreted Factors
Ccl25	Secreted Factors
Ccl26	Secreted Factors
Ccl27a	Secreted Factors
Ccl28	Secreted Factors
Ccl3	Secreted Factors
Ccl4	Secreted Factors
Ccl5	Secreted Factors
Ccl6	Secreted Factors
Ccl7	Secreted Factors
Ccl8	Secreted Factors
Ccl9	Secreted Factors
Clcf1	Secreted Factors
Cntf	Secreted Factors
Crlf1	Secreted Factors
Crlf3	Secreted Factors
Crnn	Secreted Factors
Csf1	Secreted Factors
Csf2	Secreted Factors
Csf3	Secreted Factors
Ctf1	Secreted Factors
Ctf2	Secreted Factors
Cxcl1	Secreted Factors
Cxcl10	Secreted Factors
Cxcl11	Secreted Factors
Cxcl12	Secreted Factors
Cxcl13	Secreted Factors
Cxcl14	Secreted Factors
Cxcl15	Secreted Factors
Cxcl2	Secreted Factors
Cxcl3	Secreted Factors
Cxcl5	Secreted Factors
Cxcl9	Secreted Factors
Ebi3	Secreted Factors
Epgn	Secreted Factors
Epo	Secreted Factors
Ereg	Secreted Factors
Fam132a	Secreted Factors
Fam132b	Secreted Factors
Fasl	Secreted Factors
Fgfbp1	Secreted Factors
Fgfbp3	Secreted Factors
Flg	Secreted Factors
Flg2	Secreted Factors
Gdnf	Secreted Factors
Gh	Secreted Factors
Gm13271	Secreted Factors
Gm13272	Secreted Factors
Gm13275	Secreted Factors
Gm13276	Secreted Factors
Gm13277	Secreted Factors
Gm13278	Secreted Factors
Gm13279	Secreted Factors
Gm13283	Secreted Factors
Gm13285	Secreted Factors
Gm13287	Secreted Factors
Gm13288	Secreted Factors
Gm13289	Secreted Factors
Gm13290	Secreted Factors
Gm13306	Secreted Factors
Hbegf	Secreted Factors
Hhip	Secreted Factors
Hrnr	Secreted Factors
Ifna1	Secreted Factors
Ifna11	Secreted Factors
Ifna12	Secreted Factors
Ifna13	Secreted Factors
Ifna14	Secreted Factors
Ifna15	Secreted Factors
Ifna16	Secreted Factors
Ifna2	Secreted Factors
Ifna4	Secreted Factors
Ifna5	Secreted Factors
Ifna6	Secreted Factors
Ifna7	Secreted Factors
Ifna9	Secreted Factors
Ifnab	Secreted Factors
Ifnb1	Secreted Factors
Ifne	Secreted Factors
Ifng	Secreted Factors
Ifnk	Secreted Factors
Ifnz	Secreted Factors
Il10	Secreted Factors
Il11	Secreted Factors
Il12a	Secreted Factors
Il12b	Secreted Factors
Il13	Secreted Factors
Il15	Secreted Factors
Il17a	Secreted Factors
Il17b	Secreted Factors
Il17c	Secreted Factors
Il17d	Secreted Factors
Il17f	Secreted Factors
Il18	Secreted Factors
Il19	Secreted Factors
Il1a	Secreted Factors
Il1b	Secreted Factors
Il1f10	Secreted Factors
Il1f5	Secreted Factors
Il1f6	Secreted Factors
Il1f8	Secreted Factors
Il1f9	Secreted Factors
Il1rn	Secreted Factors
Il2	Secreted Factors
Il20	Secreted Factors
Il22	Secreted Factors
Il23a	Secreted Factors
Il24	Secreted Factors
Il25	Secreted Factors
Il3	Secreted Factors
Il34	Secreted Factors
Il5	Secreted Factors
Il6	Secreted Factors
Il7	Secreted Factors
Il9	Secreted Factors
Insl5	Secreted Factors
Insl6	Secreted Factors
Ism2	Secreted Factors
Kitl	Secreted Factors
Lep	Secreted Factors
Lif	Secreted Factors
Lta	Secreted Factors
Ltb	Secreted Factors
Mdk	Secreted Factors
Ngf	Secreted Factors
Nrtn	Secreted Factors
Ntf3	Secreted Factors
Ntf5	Secreted Factors
Osm	Secreted Factors
Pf4	Secreted Factors
Ppbp	Secreted Factors
Prl	Secreted Factors
Prl2a1	Secreted Factors
Prl2b1	Secreted Factors
Prl2c1	Secreted Factors
Prl2c2	Secreted Factors
Prl2c3	Secreted Factors
Prl2c4	Secreted Factors
Prl2c5	Secreted Factors
Prl3a1	Secreted Factors
Prl3b1	Secreted Factors
Prl3c1	Secreted Factors
Prl3d1	Secreted Factors
Prl3d2	Secreted Factors
Prl3d3	Secreted Factors
Prl4a1	Secreted Factors
Prl5a1	Secreted Factors
Prl6a1	Secreted Factors
Prl7a1	Secreted Factors
Prl7a2	Secreted Factors
Prl7b1	Secreted Factors
Prl7c1	Secreted Factors
Prl7d1	Secreted Factors
Prl8a1	Secreted Factors
Prl8a2	Secreted Factors
Prl8a6	Secreted Factors
Prl8a8	Secreted Factors
Prl8a9	Secreted Factors
Pspn	Secreted Factors
Ptn	Secreted Factors
S100a1	Secreted Factors
S100a10	Secreted Factors
S100a11	Secreted Factors
S100a13	Secreted Factors
S100a14	Secreted Factors
S100a16	Secreted Factors
S100a2	Secreted Factors
S100a3	Secreted Factors
S100a5	Secreted Factors
S100a6	Secreted Factors
S100a7a	Secreted Factors
S100a8	Secreted Factors
S100a9	Secreted Factors
S100b	Secreted Factors
S100g	Secreted Factors
S100z	Secreted Factors
Tgfa	Secreted Factors
Thpo	Secreted Factors
Tnf	Secreted Factors
Tnfsf10	Secreted Factors
Tnfsf14	Secreted Factors
Tnfsf15	Secreted Factors
Tnfsf18	Secreted Factors
Tnfsf4	Secreted Factors
Tnfsf8	Secreted Factors
Tnfsf9	Secreted Factors
Xcl1	Secreted Factors
